# Multimodal chromatin profiling using nanobody-based single-cell CUT&Tag

**DOI:** 10.1101/2022.03.08.483459

**Authors:** Marek Bartosovic, Gonçalo Castelo-Branco

**Affiliations:** Laboratory of Molecular Neurobiology, Department of Medical Biochemistry and Biophysics, Karolinska Institutet, Stockholm, Sweden; Ming Wai Lau Centre for Reparative Medicine, Stockholm node, Karolinska Institutet, 171 77 Stockholm, Sweden

## Abstract

Probing epigenomic marks such as histone modifications at a single cell level in thousands of cells has been recently enabled by technologies such as scCUT&Tag. Here we developed a multimodal and optimized iteration of scCUT&Tag called nano-CT (for nano-CUT&Tag) that allows simultaneous probing of three epigenomic modalities at single-cell resolution, using nanobody-Tn5 fusion proteins. nano-CT is compatible with starting materials as low as 25 000 cells and has significantly higher resolution than scCUT&Tag, with a 16-fold increase in the number of fragments per cells. We used nano-CT to simultaneously profile chromatin accessibility, H3K27ac and H3K27me3 in a complex tissue - juvenile mouse brain. The obtained multimodal dataset allowed for discrimination of more cell types/states that scCUT&Tag, and inference of chromatin velocity between ATAC and H3K27ac in the oligodendrocyte (OL) lineage. In addition, we used nano-CT to deconvolute H3K27me3 repressive states and infer two sequential waves of H3K27me3 repression at distinct gene modules during OL lineage progression. Thus, given its high resolution, versatility, and multimodal features, nano-CT allows unique insights in epigenetic landscapes in different biological systems at single cell level.
