## Supplementary table 1. List of oligonucleotides used in this study for "Multimodal chromatin profiling using nanobody-based single-cell CUT&Tag"

### Sheet: Sheet1
Tn5_P5_MeA_BcdA_0N	TCGTCGGCAGCGTCTCCACGCTATAGCCTGCGATCGAGGACGGCAGATGTGTATAAGAGACAG
Tn5_P5_MeA_BcdA_1N	TCGTCGGCAGCGTCTCCACGCTATAGCCTNGCGATCGAGGACGGCAGATGTGTATAAGAGACAG
Tn5_P5_MeA_BcdA_2N	TCGTCGGCAGCGTCTCCACGCTATAGCCTNNGCGATCGAGGACGGCAGATGTGTATAAGAGACAG
Tn5_P5_MeA_BcdA_3N	TCGTCGGCAGCGTCTCCACGCTATAGCCTNNNGCGATCGAGGACGGCAGATGTGTATAAGAGACAG
Tn5_P5_MeA_BcdB_0N	TCGTCGGCAGCGTCTCCACGCATAGAGGCGCGATCGAGGACGGCAGATGTGTATAAGAGACAG
Tn5_P5_MeA_BcdB_1N	TCGTCGGCAGCGTCTCCACGCATAGAGGCNGCGATCGAGGACGGCAGATGTGTATAAGAGACAG
Tn5_P5_MeA_BcdB_2N	TCGTCGGCAGCGTCTCCACGCATAGAGGCNNGCGATCGAGGACGGCAGATGTGTATAAGAGACAG
Tn5_P5_MeA_BcdB_3N	TCGTCGGCAGCGTCTCCACGCATAGAGGCNNNGCGATCGAGGACGGCAGATGTGTATAAGAGACAG
Tn5_P5_MeA_BcdC_0N	TCGTCGGCAGCGTCTCCACGCCCTATCCTGCGATCGAGGACGGCAGATGTGTATAAGAGACAG
Tn5_P5_MeA_BcdC_1N	TCGTCGGCAGCGTCTCCACGCCCTATCCTNGCGATCGAGGACGGCAGATGTGTATAAGAGACAG
Tn5_P5_MeA_BcdC_2N	TCGTCGGCAGCGTCTCCACGCCCTATCCTNNGCGATCGAGGACGGCAGATGTGTATAAGAGACAG
Tn5_P5_MeA_BcdC_3N	TCGTCGGCAGCGTCTCCACGCCCTATCCTNNNGCGATCGAGGACGGCAGATGTGTATAAGAGACAG
Tn5_P5_MeA	TCGTCGGCAGCGTCAGATGTGTATAAGAGACAG
Tn5_P7_MeB	GTCTCGTGGGCTCGGAGATGTGTATAAGAGACAG
Tn5_Rev	5Phos/CTGTCTCTTATACACATCT
R1_seq	GCGATCGAGGACGGCAGATGTGTATAAGAGACAG
I2_seq	CTGTCTCTTATACACATCTGCCGTCCTCGATCGC
