## Supplementary table 2. List of scvelo driver genes in the oligodendrocyte lineage for "Multimodal chromatin profiling using nanobody-based single-cell CUT&Tag"

Supplementary table2. List of genes identified as the most important velocity driver genes by scvelo
Coro2b
Prickle2
Mboat1
Inpp5f
4930506M07Rik
Plekhh1
Myo1e
Arhgap39.1
Arpp21
Slc45a3
Slco3a1
Dock2
Zcchc12
Trio
Kctd3
Sema7a
Xylt1
Kcnk13
Spock3
Tmod1
Pcdh7
Ano4
1810041L15Rik
Usp31
Slc1a3
Etv6
Gas7
Sh3bp4
Pdxk
Cacng4
Gsn
Syde2
Ptprt
Thsd4
Ptprz1
Hivep3
Fnbp1
Lhfpl2
Kirrel3
Sec14l5
Heg1
Fchsd2
Ptprj
Parvb
Tmem63a
Cntnap5a
Efcc1
Igsf21
Musk
Lrrc16a
Ncs1
Gm8787
Csmd2
Ntrk2
Rab11fip4
Kank1
Slc1a1
Bcl2l1
Ppp2r2b
Hpcal1
Rab37
Meis1
Tnik
5730559C18Rik
Afap1l2
Bai3
Abcg1
Col23a1
Rassf10
Gm9804
Rapgef1
Efr3b
Prima1
BEGAIN
Clmn
Lrrc7
Lmcd1
Ablim2
Panx1
Gm14152
Vangl1
Itga9
Mtss1
Gm29593
Nmral1
Tmem117
Sez6l
Spink5
Dgkb
Reep1
Dok7
Nrcam
Zfp516
Dpp6
Rcan2
Fads2
Osbpl8
Arhgap20
Zeb1
Fam19a5
Stmn4
Kcnq5
Gm21954
Gng11
Fam171a1
Cdk14
Trit1
Myoz2
Gm12714
Adcy2
Svil
Cdh13
Syn3
Fhit
Cpne8
Kcnh8
C330002G04Rik
Gng4
Lbh
Prkd1
Fgd3
Mycl
Synj2
4930564B18Rik
Bach2
Synm
Slc13a3
Tspan5
Anxa4
Emilin2
Gareml
Zhx3
Fcna
Slc5a11
Daam2
D630045J12Rik
Sox21
Igf2bp2
Ptchd4
Irs1
Slc4a4
Ptpre
Cntn1
Crnde
Tmem178
Trak1
Rnf186
Rgs7
Mertk
Prkca
Lsamp
Gm26565
Sorcs2
Dpp10
Cdh12
Lppr5
Rgs6
Sft2d2
Slc1a2
Slc15a5
Pitpnc1
Nrip1
Znrf1
Eps8
Gm16386
D430041D05Rik
Sgk1
Foxd1
Grid1
Kif26a
B020018G12Rik
Gzmd
Phgdh
Gabrg3
Bcl2
Spon1
Ednra
Car10
Idh3g
Il31ra
Gpr158
Msi2
Polr1d
Mtcl1
Csgalnact1
Susd4
Ptprq
Nuak1
Rab11fip5
Prr16
Slc6a19.1
Trim9
Dock9
6330419J24Rik
Sntg1
Plch2
Shisa9
Cadm1
Kcnn2
CK137956
Fbn1
Lhfp
Pid1
Rnf13
Pfpl
Opcml
Negr1
Chst11
Smad3
Ablim1
Zfp385b
Inf2
Gli2
B530045E10Rik
Mro
G6pc2
Brinp1
Ckap2
Mmp16
Gal
Myo1b
Ptpn14
Gabrb1
Ntm
Stx8
Myo16
Ets1
Megf11
4732491K20Rik
Rora
Egfr
Gli3
Dio2
Sema6d
Oprk1
Mcmdc2
Prex2
Gm21746
Crispld1
Gm20830
Gm28576
Khdrbs2
Ptpn18
Cfc1
Amer3
RP24-89N16.1
Hs6st1
Inpp4a
Gm21822
Gm20865
Gm20890
Gm21679
Gm28490
Bzw1
Gm20883
Gm21258
Xrcc5
Gm21943
Gm21563
Rufy4
Wnt6
Gm20736
Gm29644
Gm29423
Gm20903
1700019O17Rik
Inpp5d
Gm21776
Agap1
Prlh
Rbm44
Gm20854
Rnpepl1
Ano7
Gal3st2
Gm9994
Gm6086
Neu4
Cntnap5b
Gm17644
Serpinb5
Serpinb7
Serpinb2
Gm9898
Gm29669
RP23-75G11.4
Thsd7b
AA986860
Pigr
Avpr1b
Pm20d1
Ren1
Gm29260
Gm9915
Csrp1
Phlda3
Tnnt2
Fam129a
Colgalt2
Rgs8
